# Organism-Environment Topological Interfaces Drive the Origination of Organismal Form

**DOI:** 10.64898/2026.04.05.716476

**Authors:** Weiqi Li, Xudong Zhang

## Abstract

The origin of organismal forms is one of the most enduring unresolved challenges in evolutionary biology. While Darwinian theory and the Modern Synthesis explain adaptive evolution, they do not adequately account for the initial generation of core morphological architectures and rapid diversification events such as the Cambrian explosion. Here we establish that topological interfaces between organisms and their environment are the primary drivers of form origination. Starting from a spherical interface, topological transformations into closed disk or closed cylinder interfaces, governed by resource transport constraints and topological selection, determine the foundational forms of an organism, including shape, size, and complexity. This is supported by our simulations of homeostatic regulation under environmental stoichiometric fluctuations and geometrically allowed morphospace. Furthermore, closed cylinder interfaces generate a directional stoichiometric gradient, which provides a driving force for motion relative to the environment. Validated by empirical data cross kingdom and phylum, our theory yields qualitative and quantitative predictions for key morphological traits, including the species abundance distributions, origination of motility, body size scaling, and explosive diversification, which overcomes long-standing limitations of classical frameworks. This topological paradigm thus provides a unifying mechanism for the origin of biological form.
