## Supplementary material for "Organism-Environment Topological Interfaces Drive the Origination of Organismal Form": Data S1

### Sheet: Data set 1
Data S1. Representation of topological interfaces for organismal forms at the phylum level 1) Observed nutrient intake modes of organisms: A, Micromolecule, isotropic absorption through the cell membrane; B, Micromolecule, anisotropic absorption; C, Macromolecule, ingestion via half-tract cavity or endocytosis; D, Macromolecule, ingestion via full-tract cavity or swallowing; E, Macromolecule, ing…
Broad classification*		Observed primary feature			Topological interface					Reference and note
Kingdom	Phylum	Morphological feature	Process of nutrient intaking	Mode	SP	CD	CC	TF-I	TF-II
Monera	Cyanophyta	Unicellular, colonial-unicellular, filamentous, prokaryotic	Absorb through the cell membrane of the whole organism	A	✔					Cyanobacteria - Wikipedia (hfut.cf)
	Myxobacteriea	Unicellular, colonial-unicellular, prokaryotic	Absorb through the cell membrane of the whole organism	A	✔					Mycobacterium - Wikipedia (hfut.cf)
	Eubacteriea	Unicellular, rod, coccus, ovoid, prokaryotic	Absorb through the cell membrane of the whole organism	A	✔					Bacteria - Wikipedia (hfut.cf)
	Actinomycota	Unicellular, mycelial, prokaryotic	Absorb through the cell membrane of the whole organism	A	✔					Actinomycetota - Wikipedia (hfut.cf)
	Spirochaetae	Unicellular, spiry, prokaryotic	Absorb through the cell membrane of the whole organism	A	✔					Spirochaete - Wikipedia (hfut.cf)
Protoctista	Euglenophyta	Unicellular, enkaryotic	Endocytosis through cytostome	C				✔		Euglenid - Wikipedia (ahut.cf)
	Chrysophyta	Unicellular, colonial-unicellular，eukaryotic	Endocytosis through cytostome/food vacuole	C				✔		Chrysophyta - Wikipedia (ahut.cf)
	Pyrrophyta	Unicellular, eukaryotic	Endocytosis through pseudopods, stompod, or tentacle	C				✔		Dinoflagellate - Wikipedia (ahut.cf)
	Hyphochytridiomycota	Unicellular, mycelial， eukaryotic	Absorb through the cell membrane of the whole organism or hyphae	A	✔					Hyphochytriomycetes - Wikipedia (ahut.cf)
	Plasmodiophoromycota	Plasmodial,eukaryotic	Absorb through the cell membrane of the whole organism	A	✔					Phytomyxea - Wikipedia (ahut.cf)
	Sporozoa	Unicellular, eukaryotic	Endocytosis through micropore or cell membrane	C				✔		Apicomplexa - Wikipedia (ahut.cf)
	Cnidosporidia	Unicellular, eukaryotic	Endocytosis through micropore or cell membrane	C				✔		Cnidospora - Wikipedia (hfut.cf)
	Zoomastigina	Unicellular, eukaryotic	Endocytosis trough cytostome, or absorb through the cell membrane of the whole organism	C				✔		Flagellate - Wikipedia (ahut.cf)
	Sarcodina	Unicellular, eukaryotic	Endocytosis through pseudopods and vesicles	C				✔		Amoeba - Wikipedia (ahut.cf)
	Ciliophora	Unicellular, eukaryotic	Endocytosis through cytostome	C				✔		Ciliate - Wikipedia (ahut.cf)
Fungi	Myxomycota	Plasmodial, eukaryotic	Endocytosis through pseudopods	C				✔		Myxogastria - Wikipedia (ahut.cf)
	Acrasiomycota	Plasmodial, eukaryotic	Endocytosis through pseudopods	C				✔		Acrasidae - Wikipedia (ahut.cf)
	Labyrinthulomycota	Plasmodial, eukaryotic	Absorb through the network of ectoplasmic filaments or endocytosis through pseudopods	B		✔				Labyrinthulomycetes - Wikipedia (ahut.cf)
	Oomycota	Unicellular, filamentous and branching，eukaryotic	Absorb via haustorium or through hyphae	B		✔				Oomycete - Wikipedia (ahut.cf)
	Chytridiomycota	Unicellular, mycelial， eukaryotic	Absorb through the cell membrane of the whole organism or hyphae	A	✔					Chytridiomycota - Wikipedia (ahut.cf)
	Zygomycota	Mycelial， eukaryotic	Absorb through hyphae or Absorb via haustorium	B		✔				Zygomycota - Wikipedia (ahut.cf)
	Ascomycota	Unicellular, multicellular, ascus, eukaryotic	Absorb through hyphae or the cell membrane of the whole organism	B		✔				Ascomycota - Wikipedia (hfut.cf)
	Basidiomycota	Multicellular, eukaryotic	Absorb through hyphae	B		✔				Basidiomycota - Wikipedia (ahut.cf)
Plantae	Rhodophyta	Unicellular，multicellular, eukaryotic，	Absorb through plant surface or the cell membrane of the whole organism	A	✔					Red algae - Wikipedia (ahut.cf)
	Phaeophyta	Multicellular, eukaryotic	Absorb through plant surface	A	✔					Brown algae - Wikipedia (ahut.cf)
	Chlorophyta	Unicellular, multicellular, eukaryotic	Absorb through the cell membrane of the whole organism or plant surface	A	✔					Chlorophyta - Wikipedia (ahut.cf)
	Charophyta	Multicellular, eukaryotic	Absorb through rhizoids	B		✔				Charophyta - Wikipedia (ahut.cf)
	Bryophyta	Multicellular, eukaryotic	Absorb through leaves	B		✔				Moss - Wikipedia (ahut.cf)
	Tracheophyta	Multicellular, eukaryotic	Absorb through roots	B		✔				Vascular plant - Wikipedia (ahut.cf)
Animalia	Mesozoa	Multicellular, eukaryotic	Endocytosis through somatic cells	C				✔		Mesozoa - Wikipedia (ahut.cf)
	Porifera	Multicellular, eukaryotic	Swallow via osculum	E					✔	Sponge - Wikipedia (ahut.cf)
	Archaeocyatha	Multicellular, eukaryotic	Swallow via osculum	E					✔	Archaeocyatha - Wikipedia (ahut.cf)
	Cnidaria	Multicellular, eukaryotic	Swallow via digestive cavity	D			✔			Cnidaria - Wikipedia (hfut.cf)
	Ctenophora	Multicellular, eukaryotic	Swallow via digestive cavity	D			✔			Ctenophora - Wikipedia (ahut.cf)
	Platyhelminthes	Multicellular, eukaryotic	Swallow via digestive cavity	D			✔			Flatworm - Wikipedia (hfut.cf)
	Nemertea	Multicellular, eukaryotic	Swallow via digestive cavity	D			✔			Nemertea - Wikipedia (hfut.cf)
	Acanthocephala	Multicellular, eukaryotic	Absorb anisotropically via body surface	B		✔				Acanthocephala - Wikipedia (hfut.cf)
	Aschelminthes	Multicellular, eukaryotic	Swallow via digestive cavity	D			✔			Aschelminth - Wikipedia (hfut.cf)
	Entoprocta	Multicellular, eukaryotic	Swallow via digestive cavity	D			✔			Entoprocta - Wikipedia (hfut.cf)
	Bryozoa	Multicellular, eukaryotic	Swallow via digestive cavity	D			✔			Bryozoa - Wikipedia (hfut.cf)
	Brachiopoda	Multicellular, eukaryotic	Swallow via digestive cavity	D			✔			Brachiopod - Wikipedia (hfut.cf)
	Phoronida	Multicellular, eukaryotic	Swallow via digestive cavity	D			✔			Phoronid - Wikipedia (hfut.cf)
	Mollusca	Multicellular, eukaryotic	Swallow via digestive cavity	D			✔			Mollusca - Wikipedia (hfut.cf)
	Sipunculoidea	Multicellular, eukaryotic	Swallow via digestive cavity	D			✔			Sipuncula - Wikipedia (hfut.cf)
	Echiuroidea	Multicellular, eukaryotic	Swallow via digestive cavity	D			✔			Echiuroidea - Wikipedia (ahut.cf)
	Annelida	Multicellular, eukaryotic	Swallow via digestive cavity	D			✔			Annelid - Wikipedia (ahut.cf)
	Arthropoda	Multicellular, eukaryotic	Swallow via digestive cavity	D			✔			Arthropod - Wikipedia (ahut.cf)
	Brachiata	Multicellular, eukaryotic	Swallow via digestive cavity in tentacles	D			✔			Siboglinidae - Wikipedia (ahut.cf)
	Chaetognatha	Multicellular, eukaryotic	Swallow via digestive cavity	D			✔			Chaetognatha - Wikipedia (ahut.cf)
	Echinodermata	Multicellular, eukaryotic	Swallow via digestive cavity	D			✔			Echinoderm - Wikipedia (ahut.cf)
	Hemichordata	Multicellular, eukaryotic	Swallow via digestive cavity	D			✔			Hemichordate - Wikipedia (ahut.cf)
	Chordata	Multicellular, eukaryotic	Swallow via digestive cavity	D			✔			Chordate - Wikipedia (ahut.cf)
Total	52			A(11)	11
				B(9)		9
				C(11)				11
				D(19)			19
				E(2)					2
