## Supplementary material for "Organism-Environment Topological Interfaces Drive the Origination of Organismal Form": Data S2

### Sheet: Data Set 2
Data S2. Comparison of observed and predicted primary morphological features Feature predictions: - Shape-related features. Spherical (SP), closed disk (CD), and closed cylinder (CC) interfaces generate three organismal shapes: spherical (category 1), indefinite (category 2), and environment-penetrated (category 3), respectively. - Size-related features. The SP interface imposes spatial constrain…
Kingdom	Phylum	Features		Observed	Predicted	Morphological feature in topological interface (category number)	Topological interface
Monera	Cyanophyta	Shape	Sphere	✔	✔	Sphere (1)	SP
			Indefinite			Indefinite (2)
			Ingestive cavity			Environment-penetrated body (3)
		Shape, transitional form	Partial cavity tracts			Half-penetrated environmental cylinder (4)
			Multiple cavity tracts			Multi-penetrated environmental cylinders (5)
		Size	Microscopic	✔	✔	With spatial constraint (small) (6)
			Macroscopic			Without spatial constraint (large) (7)
		Complexity	Without tissue	✔	✔	Not favoring subsystem development (simple) (8)
			With tissues			Favoring subsystem development (complex) (9)
	Myxobacteriea	Shape	Sphere	✔	✔	Sphere (1)	SP
			Indefinite			Indefinite (2)
			Ingestive cavity			Environment-penetrated body (3)
		Shape, transitional form	Partial cavity tracts			Half-penetrated environmental cylinder (4)
			Multiple cavity tracts			Multi-penetrated environmental cylinders (5)
		Size	Microscopic	✔	✔	With spatial constraint (small) (6)
			Macroscopic			Without spatial constraint (large) (7)
		Complexity	Without tissue	✔	✔	Not favoring subsystem development (simple) (8)
			With tissues			Favoring subsystem development (complex) (9)
	Eubacteriea	Shape	Sphere	✔	✔	Sphere (1)	SP
			Indefinite			Indefinite (2)
			Ingestive cavity			Environment-penetrated body (3)
		Shape, transitional form	Partial cavity tracts			Half-penetrated environmental cylinder (4)
			Multiple cavity tracts			Multi-penetrated environmental cylinders (5)
		Size	Microscopic	✔	✔	With spatial constraint (small) (6)
			Macroscopic			Without spatial constraint (large) (7)
		Complexity	Without tissue	✔	✔	Not favoring subsystem development (simple) (8)
			With tissues			Favoring subsystem development (complex) (9)
	Actinomycota	Shape	Sphere	✔	✔	Sphere (1)	SP
			Indefinite			Indefinite (2)
			Ingestive cavity			Environment-penetrated body (3)
		Shape, transitional form	Partial cavity tracts			Half-penetrated environmental cylinder (4)
			Multiple cavity tracts			Multi-penetrated environmental cylinders (5)
		Size	Microscopic	✔	✔	With spatial constraint (small) (6)
			Macroscopic			Without spatial constraint (large) (7)
		Complexity	Without tissue	✔	✔	Not favoring subsystem development (simple) (8)
			With tissues			Favoring subsystem development (complex) (9)
	Spirochaetae	Shape	Sphere	✔	✔	Sphere (1)	SP
			Indefinite			Indefinite (2)
			Ingestive cavity			Environment-penetrated body (3)
		Shape, transitional form	Partial cavity tracts			Half-penetrated environmental cylinder (4)
			Multiple cavity tracts			Multi-penetrated environmental cylinders (5)
		Size	Microscopic	✔	✔	With spatial constraint (small) (6)
			Macroscopic			Without spatial constraint (large) (7)
		Complexity	Without tissue	✔	✔	Not favoring subsystem development (simple) (8)
			With tissues			Favoring subsystem development (complex) (9)
Protoctista	Euglenophyta	Shape	Sphere			Sphere (1)	TF-I
			Indefinite			Indefinite (2)
			Ingestive cavity			Environment-penetrated body (3)
		Shape, transitional form	Partial cavity tracts	✔	✔	Half-penetrated environmental cylinder (4)
			Multiple cavity tracts			Multi-penetrated environmental cylinders (5)
		Size	Microscopic	✔	✔	With spatial constraint (small) (6)
			Macroscopic			Without spatial constraint (large) (7)
		Complexity	Without tissue	✔	✔	Not favoring subsystem development (simple) (8)
			With tissues			Favoring subsystem development (complex) (9)
	Chrysophyta	Shape	Sphere			Sphere (1)	TF-I
			Indefinite			Indefinite (2)
			Ingestive cavity			Environment-penetrated body (3)
		Shape, transitional form	Partial cavity tracts	✔	✔	Half-penetrated environmental cylinder (4)
			Multiple cavity tracts			Multi-penetrated environmental cylinders (5)
		Size	Microscopic	✔	✔	With spatial constraint (small) (6)
			Macroscopic			Without spatial constraint (large) (7)
		Complexity	Without tissue	✔	✔	Not favoring subsystem development (simple) (8)
			With tissues			Favoring subsystem development (complex) (9)
	Pyrrophyta	Shape	Sphere			Sphere (1)	TF-I
			Indefinite			Indefinite (2)
			Ingestive cavity			Environment-penetrated body (3)
		Shape, transitional form	Partial cavity tracts	✔	✔	Half-penetrated environmental cylinder (4)
			Multiple cavity tracts			Multi-penetrated environmental cylinders (5)
		Size	Microscopic	✔	✔	With spatial constraint (small) (6)
			Macroscopic			Without spatial constraint (large) (7)
		Complexity	Without tissue	✔	✔	Not favoring subsystem development (simple) (8)
			With tissues			Favoring subsystem development (complex) (9)
	Hyphochytridiomycota	Shape	Sphere	✔	✔	Sphere (1)	SP
			Indefinite			Indefinite (2)
			Ingestive cavity			Environment-penetrated body (3)
		Shape, transitional form	Partial cavity tracts			Half-penetrated environmental cylinder (4)
			Multiple cavity tracts			Multi-penetrated environmental cylinders (5)
		Size	Microscopic	✔	✔	With spatial constraint (small) (6)
			Macroscopic			Without spatial constraint (large) (7)
		Complexity	Without tissue	✔	✔	Not favoring subsystem development (simple) (8)
			With tissues			Favoring subsystem development (complex) (9)
	Plasmodiophoromycota	Shape	Sphere	✔	✔	Sphere (1)	SP
			Indefinite			Indefinite (2)
			Ingestive cavity			Environment-penetrated body (3)
		Transitional form	Partial cavity tracts			Half-penetrated environmental cylinder (8)
			Multiple cavity tracts			Multi-penetrated environmental cylinders (9)
		Size	Microscopic	✔	✔	With spatial constraint (small) (6)
			Macroscopic			Without spatial constraint (large) (7)
		Complexity	Without tissue	✔	✔	Not favoring subsystem development (simple) (8)
			With tissues			Favoring subsystem development (complex) (9)
	Sporozoa	Shape	Sphere			Sphere (1)	TF-I
			Indefinite			Indefinite (2)
			Ingestive cavity			Environment-penetrated body (3)
		Shape, transitional form	Partial cavity tracts	✔	✔	Half-penetrated environmental cylinder (4)
			Multiple cavity tracts			Multi-penetrated environmental cylinders (5)
		Size	Microscopic	✔	✔	With spatial constraint (small) (6)
			Macroscopic			Without spatial constraint (large) (7)
		Complexity	Without tissue	✔	✔	Not favoring subsystem development (simple) (8)
			With tissues			Favoring subsystem development (complex) (9)
	Cnidosporidia	Shape	Sphere			Sphere (1)	TF-I
			Indefinite			Indefinite (2)
			Ingestive cavity			Environment-penetrated body (3)
		Shape, transitional form	Partial cavity tracts	✔	✔	Half-penetrated environmental cylinder (4)
			Multiple cavity tracts			Multi-penetrated environmental cylinders (5)
		Size	Microscopic	✔	✔	With spatial constraint (small) (6)
			Macroscopic			Without spatial constraint (large) (7)
		Complexity	Without tissue	✔	✔	Not favoring subsystem development (simple) (8)
			With tissues			Favoring subsystem development (complex) (9)
	Zoomastigina	Shape	Sphere			Sphere (1)	TF-I
			Indefinite			Indefinite (2)
			Ingestive cavity			Environment-penetrated body (3)
		Shape, transitional form	Partial cavity tracts	✔	✔	Half-penetrated environmental cylinder (4)
			Multiple cavity tracts			Multi-penetrated environmental cylinders (5)
		Size	Microscopic	✔	✔	With spatial constraint (small) (6)
			Macroscopic			Without spatial constraint (large) (7)
		Complexity	Without tissue	✔	✔	Not favoring subsystem development (simple) (8)
			With tissues			Favoring subsystem development (complex) (9)
	Sarcodina	Shape	Sphere			Sphere (1)	TF-I
			Indefinite			Indefinite (2)
			Ingestive cavity			Environment-penetrated body (3)
		Shape, transitional form	Partial cavity tracts	✔	✔	Half-penetrated environmental cylinder (4)
			Multiple cavity tracts			Multi-penetrated environmental cylinders (5)
		Size	Microscopic	✔	✔	With spatial constraint (small) (6)
			Macroscopic			Without spatial constraint (large) (7)
		Complexity	Without tissue	✔	✔	Not favoring subsystem development (simple) (8)
			With tissues			Favoring subsystem development (complex) (9)
	Ciliophora	Shape	Sphere			Sphere (1)	TF-I
			Indefinite			Indefinite (2)
			Ingestive cavity			Environment-penetrated body (3)
		Shape, transitional form	Partial cavity tracts	✔	✔	Half-penetrated environmental cylinder (4)
			Multiple cavity tracts			Multi-penetrated environmental cylinders (5)
		Size	Microscopic	✔	✔	With spatial constraint (small) (6)
			Macroscopic			Without spatial constraint (large) (7)
		Complexity	Without tissue	✔	✔	Not favoring subsystem development (simple) (8)
			With tissues			Favoring subsystem development (complex) (9)
Fungi	Myxomycota	Shape	Sphere			Sphere (1)	TF-I
			Indefinite			Indefinite (2)
			Ingestive cavity			Environment-penetrated body (3)
		Shape, transitional form	Partial cavity tracts	✔	✔	Half-penetrated environmental cylinder (4)
			Multiple cavity tracts			Multi-penetrated environmental cylinders (5)
		Size	Microscopic	✔	✔	With spatial constraint (small) (6)
			Macroscopic			Without spatial constraint (large) (7)
		Complexity	Without tissue	✔	✔	Not favoring subsystem development (simple) (8)
			With tissues			Favoring subsystem development (complex) (9)
	Acrasiomycota	Shape	Sphere			Sphere (1)	TF-I
			Indefinite			Indefinite (2)
			Ingestive cavity			Environment-penetrated body (3)
		Shape, transitional form	Partial cavity tracts	✔	✔	Half-penetrated environmental cylinder (4)
			Multiple cavity tracts			Multi-penetrated environmental cylinders (5)
		Size	Microscopic	✔	✔	With spatial constraint (small) (6)
			Macroscopic			Without spatial constraint (large) (7)
		Complexity	Without tissue	✔	✔	Not favoring subsystem development (simple) (8)
			With tissues			Favoring subsystem development (complex) (9)
	Labyrinthulomycota	Shape	Sphere			Sphere (1)	CD
			Indefinite	✔	✔	Indefinite (2)
			Ingestive cavity			Environment-penetrated body (3)
		Shape, transitional form	Partial cavity tracts			Half-penetrated environmental cylinder (4)
			Multiple cavity tracts			Multi-penetrated environmental cylinders (5)
		Size	Microscopic	✔		With spatial constraint (small) (6)
			Macroscopic		✔	Without spatial constraint (large) (7)
		Complexity	Without tissue	✔		Not favoring subsystem development (simple) (8)
			With tissues		✔	Favoring subsystem development (complex) (9)
	Oomycota	Shape	Sphere			Sphere (1)	CD
			Indefinite	✔	✔	Indefinite (2)
			Ingestive cavity			Environment-penetrated body (3)
		Shape, transitional form	Partial cavity tracts			Half-penetrated environmental cylinder (4)
			Multiple cavity tracts			Multi-penetrated environmental cylinders (5)
		Size	Microscopic	✔		With spatial constraint (small) (6)
			Macroscopic		✔	Without spatial constraint (large) (7)
		Complexity	Without tissue	✔		Not favoring subsystem development (simple) (8)
			With tissues		✔	Favoring subsystem development (complex) (9)
	Chytridiomycota	Shape	Sphere	✔	✔	Sphere (1)	SP
			Indefinite			Indefinite (2)
			Ingestive cavity			Environment-penetrated body (3)
		Shape, transitional form	Partial cavity tracts			Half-penetrated environmental cylinder (4)
			Multiple cavity tracts			Multi-penetrated environmental cylinders (5)
		Size	Microscopic	✔	✔	With spatial constraint (small) (6)
			Macroscopic			Without spatial constraint (large) (7)
		Complexity	Without tissue	✔	✔	Not favoring subsystem development (simple) (8)
			With tissues			Favoring subsystem development (complex) (9)
	Zygomycota	Shape	Sphere			Sphere (1)	CD
			Indefinite	✔	✔	Indefinite (2)
			Ingestive cavity			Environment-penetrated body (3)
		Shape, transitional form	Partial cavity tracts			Half-penetrated environmental cylinder (4)
			Multiple cavity tracts			Multi-penetrated environmental cylinders (5)
		Size	Microscopic			With spatial constraint (small) (6)
			Macroscopic	✔	✔	Without spatial constraint (large) (7)
		Complexity	Without tissue			Not favoring subsystem development (simple) (8)
			With tissues	✔	✔	Favoring subsystem development (complex) (9)
	Ascomycota	Shape	Sphere			Sphere (1)	CD
			Indefinite	✔	✔	Indefinite (2)
			Ingestive cavity			Environment-penetrated body (3)
		Shape, transitional form	Partial cavity tracts			Half-penetrated environmental cylinder (4)
			Multiple cavity tracts			Multi-penetrated environmental cylinders (5)
		Size	Microscopic			With spatial constraint (small) (6)
			Macroscopic	✔	✔	Without spatial constraint (large) (7)
		Complexity	Without tissue			Not favoring subsystem development (simple) (8)
			With tissues	✔	✔	Favoring subsystem development (complex) (9)
	Basidiomycota	Shape	Sphere			Sphere (1)	CD
			Indefinite	✔	✔	Indefinite (2)
			Ingestive cavity			Environment-penetrated body (3)
		Shape, transitional form	Partial cavity tracts			Half-penetrated environmental cylinder (4)
			Multiple cavity tracts			Multi-penetrated environmental cylinders (5)
		Size	Microscopic			With spatial constraint (small) (6)
			Macroscopic	✔	✔	Without spatial constraint (large) (7)
		Complexity	Without tissue			Not favoring subsystem development (simple) (8)
			With tissues	✔	✔	Favoring subsystem development (complex) (9)
Plantae	Rhodophyta	Shape	Sphere	✔	✔	Sphere (1)	SP
			Indefinite			Indefinite (2)
			Ingestive cavity			Environment-penetrated body (3)
		Shape, transitional form	Partial cavity tracts			Half-penetrated environmental cylinder (4)
			Multiple cavity tracts			Multi-penetrated environmental cylinders (5)
		Size	Microscopic		✔	With spatial constraint (small) (6)
			Macroscopic	✔		Without spatial constraint (large) (7)
		Complexity	Without tissue	✔	✔	Not favoring subsystem development (simple) (8)
			With tissues			Favoring subsystem development (complex) (9)
	Phaeophyta	Shape	Sphere	✔	✔	Sphere (1)	SP
			Indefinite			Indefinite (2)
			Ingestive cavity			Environment-penetrated body (3)
		Shape, transitional form	Partial cavity tracts			Half-penetrated environmental cylinder (4)
			Multiple cavity tracts			Multi-penetrated environmental cylinders (5)
		Size	Microscopic		✔	With spatial constraint (small) (6)
			Macroscopic	✔		Without spatial constraint (large) (7)
		Complexity	Without tissue	✔	✔	Not favoring subsystem development (simple) (8)
			With tissues			Favoring subsystem development (complex) (9)
	Chlorophyta	Shape	Sphere	✔	✔	Sphere (1)	SP
			Indefinite			Indefinite (2)
			Ingestive cavity			Environment-penetrated body (3)
		Shape, transitional form	Partial cavity tracts			Half-penetrated environmental cylinder (4)
			Multiple cavity tracts			Multi-penetrated environmental cylinders (5)
		Size	Microscopic	✔	✔	With spatial constraint (small) (6)
			Macroscopic			Without spatial constraint (large) (7)
		Complexity	Without tissue	✔	✔	Not favoring subsystem development (simple) (8)
			With tissues			Favoring subsystem development (complex) (9)
	Charophyta	Shape	Sphere			Sphere (1)	CD
			Indefinite	✔	✔	Indefinite (2)
			Ingestive cavity			Environment-penetrated body (3)
		Shape, transitional form	Partial cavity tracts			Half-penetrated environmental cylinder (4)
			Multiple cavity tracts			Multi-penetrated environmental cylinders (5)
		Size	Microscopic			With spatial constraint (small) (6)
			Macroscopic	✔	✔	Without spatial constraint (large) (7)
		Complexity	Without tissue			Not favoring subsystem development (simple) (8)
			With tissues	✔	✔	Favoring subsystem development (complex) (9)
	Bryophyta	Shape	Sphere			Sphere (1)	CD
			Indefinite	✔	✔	Indefinite (2)
			Ingestive cavity			Environment-penetrated body (3)
		Shape, transitional form	Partial cavity tracts			Half-penetrated environmental cylinder (4)
			Multiple cavity tracts			Multi-penetrated environmental cylinders (5)
		Size	Microscopic			With spatial constraint (small)
			Macroscopic	✔	✔	Without spatial constraint (large) (7)
		Complexity	Without tissue			Not favoring subsystem development (simple) (8)
			With tissues	✔	✔	Favoring subsystem development (complex) (9)
	Tracheophyta	Shape	Sphere			Sphere (1)	CD
			Indefinite	✔	✔	Indefinite (2)
			Ingestive cavity			Environment-penetrated body (3)
		Shape, transitional form	Partial cavity tracts			Half-penetrated environmental cylinder (4)
			Multiple cavity tracts			Multi-penetrated environmental cylinders (5)
		Size	Microscopic			With spatial constraint (small) (6)
			Macroscopic	✔	✔	Without spatial constraint (large) (7)
		Complexity	Without tissue			Not favoring subsystem development (simple) (8)
			With tissues	✔	✔	Favoring subsystem development (complex) (9)
Animalia	Mesozoa	Shape	Sphere			Sphere (1)	TF-I
			Indefinite			Indefinite (2)
			Ingestive cavity			Environment-penetrated body (3)
		Shape, transitional form	Partial cavity tracts	✔	✔	Half-penetrated environmental cylinder (4)
			Multiple cavity tracts			Multi-penetrated environmental cylinders (5)
		Size	Microscopic	✔	✔	With spatial constraint (small) (6)
			Macroscopic			Without spatial constraint (large) (7)
		Complexity	Without tissue	✔	✔	Not favoring subsystem development (simple) (8)
			With tissues			Favoring subsystem development (complex) (9)
	Porifera	Shape	Sphere			Sphere (1)	TF-II
			Indefinite			Indefinite (2)
			Ingestive cavity			Environment-penetrated body (3)
		Shape, transitional form	Partial cavity tracts			Half-penetrated environmental cylinder (4)
			Multiple cavity tracts	✔	✔	Multi-penetrated environmental cylinders (5)
		Size	Microscopic			With spatial constraint (small) (6)
			Macroscopic	✔	✔	Without spatial constraint (large) (7)
		Complexity	Without tissue	✔	✔	Not favoring subsystem development (simple) (8)
			With tissues			Favoring subsystem development (complex) (9)
	Archaeocyatha	Shape	Sphere			Sphere (1)	TF-II
			Indefinite			Indefinite (2)
			Ingestive cavity			Environment-penetrated body (3)
		Shape, transitional form	Partial cavity tracts			Half-penetrated environmental cylinder (4)
			Multiple cavity tracts	✔	✔	Multi-penetrated environmental cylinders (5)
		Size	Microscopic			With spatial constraint (small) (6)
			Macroscopic	✔	✔	Without spatial constraint (large) (7)
		Complexity	Without tissue	✔	✔	Not favoring subsystem development (simple) (8)
			With tissues			Favoring subsystem development (complex) (9)
	Cnidaria	Shape	Sphere			Sphere (1)	CC
			Indefinite			Indefinite (2)
			Ingestive cavity	✔	✔	Environment-penetrated body (3)
		Shape, transitional form	Partial cavity tracts			Half-penetrated environmental cylinder (4)
			Multiple cavity tracts			Multi-penetrated environmental cylinders (5)
		Size	Microscopic			With spatial constraint (small) (6)
			Macroscopic	✔	✔	Without spatial constraint (large) (7)
		Complexity	Without tissue			Not favoring subsystem development (simple) (8)
			With tissues	✔	✔	Favoring subsystem development (complex) (9)
	Ctenophora	Shape	Sphere			Sphere (1)	CC
			Indefinite			Indefinite (2)
			Ingestive cavity	✔	✔	Environment-penetrated body (3)
		Shape, transitional form	Partial cavity tracts			Half-penetrated environmental cylinder (4)
			Multiple cavity tracts			Multi-penetrated environmental cylinders (5)
		Size	Microscopic			With spatial constraint (small) (6)
			Macroscopic	✔	✔	Without spatial constraint (large) (7)
		Complexity	Without tissue			Not favoring subsystem development (simple) (8)
			With tissues	✔	✔	Favoring subsystem development (complex) (9)
	Platyhelminthes	Shape	Sphere			Sphere (1)	CC
			Indefinite			Indefinite (2)
			Ingestive cavity	✔	✔	Environment-penetrated body (3)
		Shape, transitional form	Partial cavity tracts			Half-penetrated environmental cylinder (4)
			Multiple cavity tracts			Multi-penetrated environmental cylinders (5)
		Size	Microscopic			With spatial constraint (small) (6)
			Macroscopic	✔	✔	Without spatial constraint (large) (7)
		Complexity	Without tissue			Not favoring subsystem development (simple) (8)
			With tissues	✔	✔	Favoring subsystem development (complex) (9)
	Nemertea	Shape	Sphere			Sphere (1)	CC
			Indefinite			Indefinite (2)
			Ingestive cavity	✔	✔	Environment-penetrated body (3)
		Shape, transitional form	Partial cavity tracts			Half-penetrated environmental cylinder (4)
			Multiple cavity tracts			Multi-penetrated environmental cylinders (5)
		Size	Microscopic			With spatial constraint (small) (6)
			Macroscopic	✔	✔	Without spatial constraint (large) (7)
		Complexity	Without tissue			Not favoring subsystem development (simple) (8)
			With tissues	✔	✔	Favoring subsystem development (complex) (9)
	Acanthocephala	Shape	Sphere			Sphere (1)	CD
			Indefinite	✔	✔	Indefinite (2)
			Ingestive cavity			Environment-penetrated body (3)
		Shape, transitional form	Partial cavity tracts			Half-penetrated environmental cylinder (4)
			Multiple cavity tracts			Multi-penetrated environmental cylinders (5)
		Size	Microscopic			With spatial constraint (small) (6)
			Macroscopic	✔	✔	Without spatial constraint (large) (7)
		Complexity	Without tissue			Not favoring subsystem development (simple) (8)
			With tissues	✔	✔	Favoring subsystem development (complex) (9)
	Aschelminthes	Shape	Sphere			Sphere (1)	CC
			Indefinite			Indefinite (2)
			Ingestive cavity	✔	✔	Environment-penetrated body (3)
		Shape, transitional form	Partial cavity tracts			Half-penetrated environmental cylinder (4)
			Multiple cavity tracts			Multi-penetrated environmental cylinders (5)
		Size	Microscopic			With spatial constraint (small) (6)
			Macroscopic	✔	✔	Without spatial constraint (large) (7)
		Complexity	Without tissue			Not favoring subsystem development (simple) (8)
			With tissues	✔	✔	Favoring subsystem development (complex) (9)
	Entoprocta	Shape	Sphere			Sphere (1)	CC
			Indefinite			Indefinite (2)
			Ingestive cavity	✔	✔	Environment-penetrated body (3)
		Shape, transitional form	Partial cavity tracts			Half-penetrated environmental cylinder (4)
			Multiple cavity tracts			Multi-penetrated environmental cylinders (5)
		Size	Microscopic			With spatial constraint (small) (6)
			Macroscopic	✔	✔	Without spatial constraint (large) (7)
		Complexity	Without tissue			Not favoring subsystem development (simple) (8)
			With tissues	✔	✔	Favoring subsystem development (complex) (9)
	Bryozoa	Shape	Sphere			Sphere (1)	CC
			Indefinite			Indefinite (2)
			Ingestive cavity	✔	✔	Environment-penetrated body (3)
		Shape, transitional form	Partial cavity tracts			Half-penetrated environmental cylinder (4)
			Multiple cavity tracts			Multi-penetrated environmental cylinders (5)
		Size	Microscopic			With spatial constraint (small) (6)
			Macroscopic	✔	✔	Without spatial constraint (large) (7)
		Complexity	Without tissue			Not favoring subsystem development (simple) (8)
			With tissues	✔	✔	Favoring subsystem development (complex) (9)
	Brachiopoda	Shape	Sphere			Sphere (1)	CC
			Indefinite			Indefinite (2)
			Ingestive cavity	✔	✔	Environment-penetrated body (3)
		Shape, transitional form	Partial cavity tracts			Half-penetrated environmental cylinder (4)
			Multiple cavity tracts			Multi-penetrated environmental cylinders (5)
		Size	Microscopic			With spatial constraint (small) (6)
			Macroscopic	✔	✔	Without spatial constraint (large) (7)
		Complexity	Without tissue			Not favoring subsystem development (simple) (8)
			With tissues	✔	✔	Favoring subsystem development (complex) (9)
	Phoronida	Shape	Sphere			Sphere (1)	CC
			Indefinite			Indefinite (2)
			Ingestive cavity	✔	✔	Environment-penetrated body (3)
		Shape, transitional form	Partial cavity tracts			Half-penetrated environmental cylinder (4)
			Multiple cavity tracts			Multi-penetrated environmental cylinders (5)
		Size	Microscopic			With spatial constraint (small) (6)
			Macroscopic	✔	✔	Without spatial constraint (large) (7)
		Complexity	Without tissue			Not favoring subsystem development (simple) (8)
			With tissues	✔	✔	Favoring subsystem development (complex) (9)
	Mollusca	Shape	Sphere			Sphere (1)	CC
			Indefinite			Indefinite (2)
			Ingestive cavity	✔	✔	Environment-penetrated body (3)
		Shape, transitional form	Partial cavity tracts			Half-penetrated environmental cylinder (4)
			Multiple cavity tracts			Multi-penetrated environmental cylinders (5)
		Size	Microscopic			With spatial constraint (small) (6)
			Macroscopic	✔	✔	Without spatial constraint (large) (7)
		Complexity	Without tissue			Not favoring subsystem development (simple) (8)
			With tissues	✔	✔	Favoring subsystem development (complex) (9)
	Sipunculoidea	Shape	Sphere			Sphere (1)	CC
			Indefinite			Indefinite (2)
			Ingestive cavity	✔	✔	Environment-penetrated body (3)
		Shape, transitional form	Partial cavity tracts			Half-penetrated environmental cylinder (4)
			Multiple cavity tracts			Multi-penetrated environmental cylinders (5)
		Size	Microscopic			With spatial constraint (small) (6)
			Macroscopic	✔	✔	Without spatial constraint (large) (7)
		Complexity	Without tissue			Not favoring subsystem development (simple) (8)
			With tissues	✔	✔	Favoring subsystem development (complex) (9)
	Echiuroidea	Shape	Sphere			Sphere (1)	CC
			Indefinite			Indefinite (2)
			Ingestive cavity	✔	✔	Environment-penetrated body (3)
		Shape, transitional form	Partial cavity tracts			Half-penetrated environmental cylinder (4)
			Multiple cavity tracts			Multi-penetrated environmental cylinders (5)
		Size	Microscopic			With spatial constraint (small) (6)
			Macroscopic	✔	✔	Without spatial constraint (large) (7)
		Complexity	Without tissue			Not favoring subsystem development (simple) (8)
			With tissues	✔	✔	Favoring subsystem development (complex) (9)
	Annelida	Shape	Sphere			Sphere (1)	CC
			Indefinite			Indefinite (2)
			Ingestive cavity	✔	✔	Environment-penetrated body (3)
		Shape, transitional form	Partial cavity tracts			Half-penetrated environmental cylinder (4)
			Multiple cavity tracts			Multi-penetrated environmental cylinders (5)
		Size	Microscopic			With spatial constraint (small) (6)
			Macroscopic	✔	✔	Without spatial constraint (large) (7)
		Complexity	Without tissue			Not favoring subsystem development (simple) (8)
			With tissues	✔	✔	Favoring subsystem development (complex) (9)
	Arthropoda	Shape	Sphere			Sphere (1)	CC
			Indefinite			Indefinite (2)
			Ingestive cavity	✔	✔	Environment-penetrated body (3)
		Shape, transitional form	Partial cavity tracts			Half-penetrated environmental cylinder (4)
			Multiple cavity tracts			Multi-penetrated environmental cylinders (5)
		Size	Microscopic			With spatial constraint (small) (6)
			Macroscopic	✔	✔	Without spatial constraint (large) (7)
		Complexity	Without tissue			Not favoring subsystem development (simple) (8)
			With tissues	✔	✔	Favoring subsystem development (complex) (9)
	Pogonophora	Shape	Sphere			Sphere (1)	CD
			Indefinite	✔	✔	Indefinite (2)
			Ingestive cavity			Environment-penetrated body (3)
		Shape, transitional form	Partial cavity tracts			Half-penetrated environmental cylinder (4)
			Multiple cavity tracts			Multi-penetrated environmental cylinders (5)
		Size	Microscopic			With spatial constraint (small) (6)
			Macroscopic	✔	✔	Without spatial constraint (large) (7)
		Complexity	Without tissue			Not favoring subsystem development (simple) (8)
			With tissues	✔	✔	Favoring subsystem development (complex) (9)
	Chaetognatha	Shape	Sphere			Sphere (1)	CC
			Indefinite			Indefinite (2)
			Ingestive cavity	✔	✔	Environment-penetrated body (3)
		Shape, transitional form	Partial cavity tracts			Half-penetrated environmental cylinder (4)
			Multiple cavity tracts			Multi-penetrated environmental cylinders (5)
		Size	Microscopic			With spatial constraint (small) (6)
			Macroscopic	✔	✔	Without spatial constraint (large) (7)
		Complexity	Without tissue			Not favoring subsystem development (simple) (8)
			With tissues	✔	✔	Favoring subsystem development (complex) (9)
	Echinodermata	Shape	Sphere			Sphere (1)	CC
			Indefinite			Indefinite (2)
			Ingestive cavity	✔	✔	Environment-penetrated body (3)
		Shape, transitional form	Partial cavity tracts			Half-penetrated environmental cylinder (4)
			Multiple cavity tracts			Multi-penetrated environmental cylinders (5)
		Size	Microscopic			With spatial constraint (small) (6)
			Macroscopic	✔	✔	Without spatial constraint (large) (7)
		Complexity	Without tissue			Not favoring subsystem development (simple) (8)
			With tissues	✔	✔	Favoring subsystem development (complex) (9)
	Hemichordata	Shape	Sphere			Sphere (1)	CC
			Indefinite			Indefinite (2)
			Ingestive cavity	✔	✔	Environment-penetrated body (3)
		Shape, transitional form	Partial cavity tracts			Half-penetrated environmental cylinder (4)
			Multiple cavity tracts			Multi-penetrated environmental cylinders (5)
		Size	Microscopic			With spatial constraint (small) (6)
			Macroscopic	✔	✔	Without spatial constraint (large) (7)
		Complexity	Without tissue			Not favoring subsystem development (simple) (8)
			With tissues	✔	✔	Favoring subsystem development (complex) (9)
	Chordata	Shape	Sphere			Sphere (1)	CC
			Indefinite			Indefinite (2)
			Ingestive cavity	✔	✔	Environment-penetrated body (3)
		Shape, transitional form	Partial cavity tracts			Half-penetrated environmental cylinder (4)
			Multiple cavity tracts			Multi-penetrated environmental cylinders (5)
		Size	Microscopic			With spatial constraint (small) (6)
			Macroscopic	✔	✔	Without spatial constraint (large) (7)
		Complexity	Without tissue			Not favoring subsystem development (simple) (8)
			With tissues	✔	✔	Favoring subsystem development (complex) (9)
Total	52 (The total count of observations of the same color is 52)	Shape	Sphere	11	11	Sphere (1)	52 (The total count of predictions of the same color is 52)
			Indefinite	10	10	Indefinite (2)
			Ingestive cavity	18	18	Environment-penetrated body (3)
		Shape, transitional form	Partial cavity tracts	11	11	Half-penetrated environmental cylinder (4)
			Multiple cavity tracts	2	2	Multi-penetrated environmental cylinders (5)
		Size	Microscopic	22	22	With spatial constraint (small) (6)
			Macroscopic	30	30	Without spatial constraint (large) (7)
		Complexity	Without tissue	26	24	Not favoring subsystem development (simple) (8)
			With tissues	26	28	Favoring subsystem development (complex) (9)
