## Supplementary material for "Organism-Environment Topological Interfaces Drive the Origination of Organismal Form": Data S3

### Sheet: Data set 3
Data S3. Comparison of observed and predicted motility-related structures and features at the phylum level Prediction: - Spherical (SP) and closed disk (CD) interfaces lack penetrated environmental cylinders (Fig. 6c, category 1), precluding the formation of parallel stoichiometric gradients (the driving force for motility). - Transitional Form II (TF-II) has multi-penetrated environmental cylind…
Real world					Theory
Kingdom	Phylum	Feature*		Observed	Predicted	Feature of topological interface (category number)	Topological interface*
Monera	Cyanophyta	Structure	No ingestive cavity	✔	✔	No penetrated-environmental cylinder (1)	SP
			Multiple tracts of ingestive cavity			Multi-penetrated-environmental cylinder (2)
			Half tract of ingestive cavity			Half penetrated-environmental cylinder (3)
			A full tract of ingestive cavity			A full penetrated-environmental cylinder (4)
		Motility	Motile			Parallel-stoichiometric gradient (5)
			Nonmotile	✔	✔	No Parallel-stoichiometric gradient (6)
	Myxobacteriea	Structure	No ingestive cavity	✔	✔	No penetrated-environmental cylinder (1)	SP
			Multiple tracts of ingestive cavity			Multi-penetrated-environmental cylinder (2)
			Half tract of ingestive cavity			Half penetrated-environmental cylinder (3)
			A full tract of ingestive cavity			A full penetrated-environmental cylinder (4)
		Motility	Motile			Parallel-stoichiometric gradient (5)
			Nonmotile	✔	✔	No Parallel-stoichiometric gradient (6)
	Eubacteriea	Structure	No ingestive cavity	✔	✔	No penetrated-environmental cylinder (1)	SP
			Multiple tracts of ingestive cavity			Multi-penetrated-environmental cylinder (2)
			Half tract of ingestive cavity			Half penetrated-environmental cylinder (3)
			A full tract of ingestive cavity			A full penetrated-environmental cylinder (4)
		Motility	Motile			Parallel-stoichiometric gradient (5)
			Nonmotile	✔	✔	No Parallel-stoichiometric gradient (6)
	Actinomycota	Structure	No ingestive cavity	✔	✔	No penetrated-environmental cylinder (1)	SP
			Multiple tracts of ingestive cavity			Multi-penetrated-environmental cylinder (2)
			Half tract of ingestive cavity			Half penetrated-environmental cylinder (3)
			A full tract of ingestive cavity			A full penetrated-environmental cylinder (4)
		Motility	Motile			Parallel-stoichiometric gradient (5)
			Nonmotile	✔	✔	No Parallel-stoichiometric gradient (6)
	Spirochaetae	Structure	No ingestive cavity	✔	✔	No penetrated-environmental cylinder (1)	SP
			Multiple tracts of ingestive cavity			Multi-penetrated-environmental cylinder (2)
			Half tract of ingestive cavity			Half penetrated-environmental cylinder (3)
			A full tract of ingestive cavity			A full penetrated-environmental cylinder (4)
		Motility	Motile			Parallel-stoichiometric gradient (5)
			Nonmotile	✔	✔	No Parallel-stoichiometric gradient (6)
Protista	Euglenophyta	Structure	No ingestive cavity			No penetrated-environmental cylinder (1)	TF-I
			Multiple tracts of ingestive cavity			Multi-penetrated-environmental cylinder (2)
			Half tract of ingestive cavity	✔	✔	Half penetrated-environmental cylinder (3)
			A full tract of ingestive cavity			A full penetrated-environmental cylinder (4)
		Motility	Motile	✔	✔	Parallel-stoichiometric gradient (5)
			Nonmotile			No Parallel-stoichiometric gradient (6)
	Chrysophyta	Structure	No ingestive cavity			No penetrated-environmental cylinder (1)	TF-I
			Multiple tracts of ingestive cavity			Multi-penetrated-environmental cylinder (2)
			Half tract of ingestive cavity	✔	✔	Half penetrated-environmental cylinder (3)
			A full tract of ingestive cavity			A full penetrated-environmental cylinder (4)
		Motility	Motile	✔	✔	Parallel-stoichiometric gradient (5)
			Nonmotile			No Parallel-stoichiometric gradient (6)
	Pyrrophyta	Structure	No ingestive cavity			No penetrated-environmental cylinder (1)	TF-I
			Multiple tracts of ingestive cavity			Multi-penetrated-environmental cylinder (2)
			Half tract of ingestive cavity	✔	✔	Half penetrated-environmental cylinder (3)
			A full tract of ingestive cavity			A full penetrated-environmental cylinder (4)
		Motility	Motile	✔	✔	Parallel-stoichiometric gradient (5)
			Nonmotile			No Parallel-stoichiometric gradient (6)
	Hyphochytridiomycota	Structure	No ingestive cavity	✔	✔	No penetrated-environmental cylinder (1)	SP
			Multiple tracts of ingestive cavity			Multi-penetrated-environmental cylinder (2)
			Half tract of ingestive cavity			Half penetrated-environmental cylinder (3)
			A full tract of ingestive cavity			A full penetrated-environmental cylinder (4)
		Motility	Motile	✔		Parallel-stoichiometric gradient (5)
			Nonmotile		✔	No Parallel-stoichiometric gradient (6)
	Plasmodiophoromycota	Structure	No ingestive cavity	✔	✔	No penetrated-environmental cylinder (1)	SP
			Multiple tracts of ingestive cavity			Multi-penetrated-environmental cylinder (2)
			Half tract of ingestive cavity			Half penetrated-environmental cylinder (3)
			A full tract of ingestive cavity			A full penetrated-environmental cylinder (4)
		Motility	Motile			Parallel-stoichiometric gradient (5)
			Nonmotile	✔	✔	No Parallel-stoichiometric gradient (6)
	Sporozoa	Structure	No ingestive cavity			No penetrated-environmental cylinder (1)	TF-I
			Multiple tracts of ingestive cavity			Multi-penetrated-environmental cylinder (2)
			Half tract of ingestive cavity	✔	✔	Half penetrated-environmental cylinder (3)
			A full tract of ingestive cavity			A full penetrated-environmental cylinder (4)
		Motility	Motile	✔	✔	Parallel-stoichiometric gradient (5)
			Nonmotile			No Parallel-stoichiometric gradient (6)
	Cnidosporidia	Structure	No ingestive cavity			No penetrated-environmental cylinder (1)	TF-I
			Multiple tracts of ingestive cavity			Multi-penetrated-environmental cylinder (2)
			Half tract of ingestive cavity	✔	✔	Half penetrated-environmental cylinder (3)
			A full tract of ingestive cavity			A full penetrated-environmental cylinder (4)
		Motility	Motile	✔	✔	Parallel-stoichiometric gradient (5)
			Nonmotile			No Parallel-stoichiometric gradient (6)
	Zoomastigina	Structure	No ingestive cavity			No penetrated-environmental cylinder (1)	TF-I
			Multiple tracts of ingestive cavity			Multi-penetrated-environmental cylinder (2)
			Half tract of ingestive cavity	✔	✔	Half penetrated-environmental cylinder (3)
			A full tract of ingestive cavity			A full penetrated-environmental cylinder (4)
		Motility	Motile	✔	✔	Parallel-stoichiometric gradient (5)
			Nonmotile			No Parallel-stoichiometric gradient (6)
	Sarcodina	Structure	No ingestive cavity			No penetrated-environmental cylinder (1)	TF-I
			Multiple tracts of ingestive cavity			Multi-penetrated-environmental cylinder (2)
			Half tract of ingestive cavity	✔	✔	Half penetrated-environmental cylinder (3)
			A full tract of ingestive cavity			A full penetrated-environmental cylinder (4)
		Motility	Motile	✔	✔	Parallel-stoichiometric gradient (5)
			Nonmotile			No Parallel-stoichiometric gradient (6)
	Ciliophora	Structure	No ingestive cavity			No penetrated-environmental cylinder (1)	TF-I
			Multiple tracts of ingestive cavity			Multi-penetrated-environmental cylinder (2)
			Half tract of ingestive cavity	✔	✔	Half penetrated-environmental cylinder (3)
			A full tract of ingestive cavity			A full penetrated-environmental cylinder (4)
		Motility	Motile	✔	✔	Parallel-stoichiometric gradient (5)
			Nonmotile			No Parallel-stoichiometric gradient (6)
Fungi	Myxomycota	Structure	No ingestive cavity			No penetrated-environmental cylinder (1)	TF-I
			Multiple tracts of ingestive cavity			Multi-penetrated-environmental cylinder (2)
			Half tract of ingestive cavity	✔	✔	Half penetrated-environmental cylinder (3)
			A full tract of ingestive cavity			A full penetrated-environmental cylinder (4)
		Motility	Motile	✔	✔	Parallel-stoichiometric gradient (5)
			Nonmotile			No Parallel-stoichiometric gradient (6)
	Acrasiomycota	Structure	No ingestive cavity			No penetrated-environmental cylinder (1)	TF-I
			Multiple tracts of ingestive cavity			Multi-penetrated-environmental cylinder (2)
			Half tract of ingestive cavity	✔	✔	Half penetrated-environmental cylinder (3)
			A full tract of ingestive cavity			A full penetrated-environmental cylinder (4)
		Motility	Motile	✔	✔	Parallel-stoichiometric gradient (5)
			Nonmotile			No Parallel-stoichiometric gradient (6)
	Labyrinthulomycota	Structure	No ingestive cavity	✔	✔	No penetrated-environmental cylinder (1)	CD
			Multiple tracts of ingestive cavity			Multi-penetrated-environmental cylinder (2)
			Half tract of ingestive cavity			Half penetrated-environmental cylinder (3)
			A full tract of ingestive cavity			A full penetrated-environmental cylinder (4)
		Motility	Motile	✔		Parallel-stoichiometric gradient (5)
			Nonmotile		✔	No Parallel-stoichiometric gradient (6)
	Oomycota	Structure	No ingestive cavity	✔	✔	No penetrated-environmental cylinder (1)	CD
			Multiple tracts of ingestive cavity			Multi-penetrated-environmental cylinder (2)
			Half tract of ingestive cavity			Half penetrated-environmental cylinder (3)
			A full tract of ingestive cavity			A full penetrated-environmental cylinder (4)
		Motility	Motile			Parallel-stoichiometric gradient (5)
			Nonmotile	✔	✔	No Parallel-stoichiometric gradient (6)
	Chytridiomycota	Structure	No ingestive cavity	✔	✔	No penetrated-environmental cylinder (1)	SP
			Multiple tracts of ingestive cavity			Multi-penetrated-environmental cylinder (2)
			Half tract of ingestive cavity			Half penetrated-environmental cylinder (3)
			A full tract of ingestive cavity			A full penetrated-environmental cylinder (4)
		Motility	Motile			Parallel-stoichiometric gradient (5)
			Nonmotile	✔	✔	No Parallel-stoichiometric gradient (6)
	Zygomycota	Structure	No ingestive cavity	✔	✔	No penetrated-environmental cylinder (1)	CD
			Multiple tracts of ingestive cavity			Multi-penetrated-environmental cylinder (2)
			Half tract of ingestive cavity			Half penetrated-environmental cylinder (3)
			A full tract of ingestive cavity			A full penetrated-environmental cylinder (4)
		Motility	Motile			Parallel-stoichiometric gradient (5)
			Nonmotile	✔	✔	No Parallel-stoichiometric gradient (6)
	Ascomycota	Structure	No ingestive cavity	✔	✔	No penetrated-environmental cylinder (1)	CD
			Multiple tracts of ingestive cavity			Multi-penetrated-environmental cylinder (2)
			Half tract of ingestive cavity			Half penetrated-environmental cylinder (3)
			A full tract of ingestive cavity			A full penetrated-environmental cylinder (4)
		Motility	Motile			Parallel-stoichiometric gradient (5)
			Nonmotile	✔	✔	No Parallel-stoichiometric gradient (6)
	Basidiomycota	Structure	No ingestive cavity	✔	✔	No penetrated-environmental cylinder (1)	CD
			Multiple tracts of ingestive cavity			Multi-penetrated-environmental cylinder (2)
			Half tract of ingestive cavity			Half penetrated-environmental cylinder (3)
			A full tract of ingestive cavity			A full penetrated-environmental cylinder (4)
		Motility	Motile			Parallel-stoichiometric gradient (5)
			Nonmotile	✔	✔	No Parallel-stoichiometric gradient (6)
Plantae	Rhodophyta	Structure	No ingestive cavity	✔	✔	No penetrated-environmental cylinder (1)	SP
			Multiple tracts of ingestive cavity			Multi-penetrated-environmental cylinder (2)
			Half tract of ingestive cavity			Half penetrated-environmental cylinder (3)
			A full tract of ingestive cavity			A full penetrated-environmental cylinder (4)
		Motility	Motile			Parallel-stoichiometric gradient (5)
			Nonmotile	✔	✔	No Parallel-stoichiometric gradient (6)
	Phaeophyta	Structure	No ingestive cavity	✔	✔	No penetrated-environmental cylinder (1)	SP
			Multiple tracts of ingestive cavity			Multi-penetrated-environmental cylinder (2)
			Half tract of ingestive cavity			Half penetrated-environmental cylinder (3)
			A full tract of ingestive cavity			A full penetrated-environmental cylinder (4)
		Motility	Motile			Parallel-stoichiometric gradient (5)
			Nonmotile	✔	✔	No Parallel-stoichiometric gradient (6)
	Chlorophyta	Structure	No ingestive cavity	✔	✔	No penetrated-environmental cylinder (1)	SP
			Multiple tracts of ingestive cavity			Multi-penetrated-environmental cylinder (2)
			Half tract of ingestive cavity			Half penetrated-environmental cylinder (3)
			A full tract of ingestive cavity			A full penetrated-environmental cylinder (4)
		Motility	Motile			Parallel-stoichiometric gradient (5)
			Nonmotile	✔	✔	No Parallel-stoichiometric gradient (6)
	Charophyta	Structure	No ingestive cavity	✔	✔	No penetrated-environmental cylinder (1)	CD
			Multiple tracts of ingestive cavity			Multi-penetrated-environmental cylinder (2)
			Half tract of ingestive cavity			Half penetrated-environmental cylinder (3)
			A full tract of ingestive cavity			A full penetrated-environmental cylinder (4)
		Motility	Motile			Parallel-stoichiometric gradient (5)
			Nonmotile	✔	✔	No Parallel-stoichiometric gradient (6)
	Bryophyta	Structure	No ingestive cavity	✔	✔	No penetrated-environmental cylinder (1)	CD
			Multiple tracts of ingestive cavity			Multi-penetrated-environmental cylinder (2)
			Half tract of ingestive cavity			Half penetrated-environmental cylinder (3)
			A full tract of ingestive cavity			A full penetrated-environmental cylinder (4)
		Motility	Motile			Parallel-stoichiometric gradient (5)
			Nonmotile	✔	✔	No Parallel-stoichiometric gradient (6)
	Tracheophyta	Structure	No ingestive cavity	✔	✔	No penetrated-environmental cylinder (1)	CD
			Multiple tracts of ingestive cavity			Multi-penetrated-environmental cylinder (2)
			Half tract of ingestive cavity			Half penetrated-environmental cylinder (3)
			A full tract of ingestive cavity			A full penetrated-environmental cylinder (4)
		Motility	Motile			Parallel-stoichiometric gradient (5)
			Nonmotile	✔	✔	No Parallel-stoichiometric gradient (6)
Animalia	Mesozoa	Structure	No ingestive cavity			No penetrated-environmental cylinder (1)	TF-I
			Multiple tracts of ingestive cavity			Multi-penetrated-environmental cylinder (2)
			Half tract of ingestive cavity	✔	✔	Half penetrated-environmental cylinder (3)
			A full tract of ingestive cavity			A full penetrated-environmental cylinder (4)
		Motility	Motile	✔	✔	Parallel-stoichiometric gradient (5)
			Nonmotile			No Parallel-stoichiometric gradient (6)
	Porifera	Structure	No ingestive cavity			No penetrated-environmental cylinder (1)	TF-II
			Multiple tracts of ingestive cavity	✔	✔	Multi-penetrated-environmental cylinder (2)
			Half tract of ingestive cavity			Half penetrated-environmental cylinder (3)
			A full tract of ingestive cavity			A full penetrated-environmental cylinder (4)
		Motility	Motile	✔	✔	Parallel-stoichiometric gradient (5)
			Nonmotile			No Parallel-stoichiometric gradient (6)
	Archaeocyatha	Structure	No ingestive cavity			No penetrated-environmental cylinder (1)	TF-II
			Multiple tracts of ingestive cavity	✔	✔	Multi-penetrated-environmental cylinder (2)
			Half tract of ingestive cavity			Half penetrated-environmental cylinder (3)
			A full tract of ingestive cavity			A full penetrated-environmental cylinder (4)
		Motility	Motile	✔	✔	Parallel-stoichiometric gradient (5)
			Nonmotile			No Parallel-stoichiometric gradient (6)
	Cnidaria	Structure	No ingestive cavity			No penetrated-environmental cylinder (1)	CC
			Multiple tracts of ingestive cavity			Multi-penetrated-environmental cylinder (2)
			Half tract of ingestive cavity			Half penetrated-environmental cylinder (3)
			A full tract of ingestive cavity	✔	✔	A full penetrated-environmental cylinder (4)
		Motility	Motile	✔	✔	Parallel-stoichiometric gradient (5)
			Nonmotile			No Parallel-stoichiometric gradient (6)
	Ctenophora	Structure	No ingestive cavity			No penetrated-environmental cylinder (1)	CC
			Multiple tracts of ingestive cavity			Multi-penetrated-environmental cylinder (2)
			Half tract of ingestive cavity			Half penetrated-environmental cylinder (3)
			A full tract of ingestive cavity	✔	✔	A full penetrated-environmental cylinder (4)
		Motility	Motile	✔	✔	Parallel-stoichiometric gradient (5)
			Nonmotile			No Parallel-stoichiometric gradient (6)
	Platyhelminthes	Structure	No ingestive cavity			No penetrated-environmental cylinder (1)	CC
			Multiple tracts of ingestive cavity			Multi-penetrated-environmental cylinder (2)
			Half tract of ingestive cavity			Half penetrated-environmental cylinder (3)
			A full tract of ingestive cavity	✔	✔	A full penetrated-environmental cylinder (4)
		Motility	Motile	✔	✔	Parallel-stoichiometric gradient (5)
			Nonmotile			No Parallel-stoichiometric gradient (6)
	Nemertea	Structure	No ingestive cavity			No penetrated-environmental cylinder (1)	CC
			Multiple tracts of ingestive cavity			Multi-penetrated-environmental cylinder (2)
			Half tract of ingestive cavity			Half penetrated-environmental cylinder (3)
			A full tract of ingestive cavity	✔	✔	A full penetrated-environmental cylinder (4)
		Motility	Motile	✔	✔	Parallel-stoichiometric gradient (5)
			Nonmotile			No Parallel-stoichiometric gradient (6)
	Acanthocephala	Structure	No ingestive cavity	✔	✔	No penetrated-environmental cylinder (1)	CD
			Multiple tracts of ingestive cavity			Multi-penetrated-environmental cylinder (2)
			Half tract of ingestive cavity			Half penetrated-environmental cylinder (3)
			A full tract of ingestive cavity			A full penetrated-environmental cylinder (4)
		Motility	Motile	✔		Parallel-stoichiometric gradient (5)
			Nonmotile		✔	No Parallel-stoichiometric gradient (6)
	Aschelminthes	Structure	No ingestive cavity			No penetrated-environmental cylinder (1)	CC
			Multiple tracts of ingestive cavity			Multi-penetrated-environmental cylinder (2)
			Half tract of ingestive cavity			Half penetrated-environmental cylinder (3)
			A full tract of ingestive cavity	✔	✔	A full penetrated-environmental cylinder (4)
		Motility	Motile	✔	✔	Parallel-stoichiometric gradient (5)
			Nonmotile			No Parallel-stoichiometric gradient (6)
	Entoprocta	Structure	No ingestive cavity			No penetrated-environmental cylinder (1)	CC
			Multiple tracts of ingestive cavity			Multi-penetrated-environmental cylinder (2)
			Half tract of ingestive cavity			Half penetrated-environmental cylinder (3)
			A full tract of ingestive cavity	✔	✔	A full penetrated-environmental cylinder (4)
		Motility	Motile	✔	✔	Parallel-stoichiometric gradient (5)
			Nonmotile			No Parallel-stoichiometric gradient (6)
	Bryozoa	Structure	No ingestive cavity			No penetrated-environmental cylinder (1)	CC
			Multiple tracts of ingestive cavity			Multi-penetrated-environmental cylinder (2)
			Half tract of ingestive cavity			Half penetrated-environmental cylinder (3)
			A full tract of ingestive cavity	✔	✔	A full penetrated-environmental cylinder (4)
		Motility	Motile	✔	✔	Parallel-stoichiometric gradient (5)
			Nonmotile			No Parallel-stoichiometric gradient (6)
	Brachiopoda	Structure	No ingestive cavity			No penetrated-environmental cylinder (1)	CC
			Multiple tracts of ingestive cavity			Multi-penetrated-environmental cylinder (2)
			Half tract of ingestive cavity			Half penetrated-environmental cylinder (3)
			A full tract of ingestive cavity	✔	✔	A full penetrated-environmental cylinder (4)
		Motility	Motile	✔	✔	Parallel-stoichiometric gradient (5)
			Nonmotile			No Parallel-stoichiometric gradient (6)
	Phoronida	Structure	No ingestive cavity			No penetrated-environmental cylinder (1)	CC
			Multiple tracts of ingestive cavity			Multi-penetrated-environmental cylinder (2)
			Half tract of ingestive cavity			Half penetrated-environmental cylinder (3)
			A full tract of ingestive cavity	✔	✔	A full penetrated-environmental cylinder (4)
		Motility	Motile	✔	✔	Parallel-stoichiometric gradient (5)
			Nonmotile			No Parallel-stoichiometric gradient (6)
	Mollusca	Structure	No ingestive cavity			No penetrated-environmental cylinder (1)	CC
			Multiple tracts of ingestive cavity			Multi-penetrated-environmental cylinder (2)
			Half tract of ingestive cavity			Half penetrated-environmental cylinder (3)
			A full tract of ingestive cavity	✔	✔	A full penetrated-environmental cylinder (4)
		Motility	Motile	✔	✔	Parallel-stoichiometric gradient (5)
			Nonmotile			No Parallel-stoichiometric gradient (6)
	Sipunculoidea	Structure	No ingestive cavity			No penetrated-environmental cylinder (1)	CC
			Multiple tracts of ingestive cavity			Multi-penetrated-environmental cylinder (2)
			Half tract of ingestive cavity			Half penetrated-environmental cylinder (3)
			A full tract of ingestive cavity	✔	✔	A full penetrated-environmental cylinder (4)
		Motility	Motile	✔	✔	Parallel-stoichiometric gradient (5)
			Nonmotile			No Parallel-stoichiometric gradient (6)
	Echiuroidea	Structure	No ingestive cavity			No penetrated-environmental cylinder (1)	CC
			Multiple tracts of ingestive cavity			Multi-penetrated-environmental cylinder (2)
			Half tract of ingestive cavity			Half penetrated-environmental cylinder (3)
			A full tract of ingestive cavity	✔	✔	A full penetrated-environmental cylinder (4)
		Motility	Motile	✔	✔	Parallel-stoichiometric gradient (5)
			Nonmotile			No Parallel-stoichiometric gradient (6)
	Annelida	Structure	No ingestive cavity			No penetrated-environmental cylinder (1)	CC
			Multiple tracts of ingestive cavity			Multi-penetrated-environmental cylinder (2)
			Half tract of ingestive cavity			Half penetrated-environmental cylinder (3)
			A full tract of ingestive cavity	✔	✔	A full penetrated-environmental cylinder (4)
		Motility	Motile	✔	✔	Parallel-stoichiometric gradient (5)
			Nonmotile			No Parallel-stoichiometric gradient (6)
	Arthropoda	Structure	No ingestive cavity			No penetrated-environmental cylinder (1)	CC
			Multiple tracts of ingestive cavity			Multi-penetrated-environmental cylinder (2)
			Half tract of ingestive cavity			Half penetrated-environmental cylinder (3)
			A full tract of ingestive cavity	✔	✔	A full penetrated-environmental cylinder (4)
		Motility	Motile	✔	✔	Parallel-stoichiometric gradient (5)
			Nonmotile			No Parallel-stoichiometric gradient (6)
	Pogonophora	Structure	No ingestive cavity	✔	✔	No penetrated-environmental cylinder (1)	CD
			Multiple tracts of ingestive cavity			Multi-penetrated-environmental cylinder (2)
			Half tract of ingestive cavity			Half penetrated-environmental cylinder (3)
			A full tract of ingestive cavity			A full penetrated-environmental cylinder (4)
		Motility	Motile	✔		Parallel-stoichiometric gradient (5)
			Nonmotile		✔	No Parallel-stoichiometric gradient (6)
	Chaetognatha	Structure	No ingestive cavity			No penetrated-environmental cylinder (1)	CC
			Multiple tracts of ingestive cavity			Multi-penetrated-environmental cylinder (2)
			Half tract of ingestive cavity			Half penetrated-environmental cylinder (3)
			A full tract of ingestive cavity	✔	✔	A full penetrated-environmental cylinder (4)
		Motility	Motile	✔	✔	Parallel-stoichiometric gradient (5)
			Nonmotile			No Parallel-stoichiometric gradient (6)
	Echinodermata	Structure	No ingestive cavity			No penetrated-environmental cylinder (1)	CC
						Multi-penetrated-environmental cylinder (2)
			Half tract of ingestive cavity			Half penetrated-environmental cylinder (3)
			A full tract of ingestive cavity	✔	✔	A full penetrated-environmental cylinder (4)
		Motility	Motile	✔	✔	Parallel-stoichiometric gradient (5)
			Nonmotile			No Parallel-stoichiometric gradient (6)
	Hemichordata	Structure	No ingestive cavity			No penetrated-environmental cylinder (1)	CC
			Multiple tracts of ingestive cavity			Multi-penetrated-environmental cylinder (2)
			Half tract of ingestive cavity			Half penetrated-environmental cylinder (3)
			A full tract of ingestive cavity	✔	✔	A full penetrated-environmental cylinder (4)
		Motility	Motile	✔	✔	Parallel-stoichiometric gradient (5)
			Nonmotile			No Parallel-stoichiometric gradient (6)
	Chordata	Structure	No ingestive cavity			No penetrated-environmental cylinder (1)	CC
			Multiple tracts of ingestive cavity			Multi-penetrated-environmental cylinder (2)
			Half tract of ingestive cavity			Half penetrated-environmental cylinder (3)
			A full tract of ingestive cavity	✔	✔	A full penetrated-environmental cylinder (4)
		Motility	Motile	✔	✔	Parallel-stoichiometric gradient (5)
			Nonmotile			No Parallel-stoichiometric gradient (6)
Total	52 (The total count of observations of the same color is 52)	Structure	No ingestive cavity	21	21	No penetrated-environmental cylinder (1)	52 (The total count of predictions of the same color is 52)
			Multiple tracts of ingestive cavity	2	2	Multi-penetrated-environmental cylinder (2)
			Half tract of ingestive cavity	11	11	Half penetrated-environmental cylinder (3)
			A full tract of ingestive cavity	18	18	A full penetrated-environmental cylinder (4)
		Motility	Motile	35	31	Parallel-stoichiometric gradient (5)
			Nonmotile	17	21	No Parallel-stoichiometric gradient (6)
