## Supplementary material for "Organism-Environment Topological Interfaces Drive the Origination of Organismal Form": Data S4

### Sheet: Data set 3
Data S4. Comparison of observed and predicted body sizes in animals Size trait prediction: The TF‑I interface with half‑penetrated environmental cylinders (Fig. 6d; category 1) provides less space for subsystem development than the TF‑II interface with multi‑penetrated cylinders (Fig. 6d; category 2) and the CC interface with fully penetrated environmental cylinders (Fig. 6d; category 3). This re…
Real world					Theory
Animal	Phylum	Feature*		Observed	Predicted	Morphological feature in topological interface (category number)	Topological interface*
Protozoa	Sporozoa	Structure	Half tract of ingestive cavity	✔	✔	Half penetrated-environmental cylinder (1)	TF-I
			Multiple tracts of ingestive cavity			Multi-penetrated-environmental cylinders (2)
			A full tract of ingestive cavity			A full penetrated-environmental cylinder (3)
		Size	Small	✔	✔	Less space for subsystem development (4)
			Large			More space for subsystem development (5)
	Cnidosporidia	Structure	Half tract of ingestive cavity	✔	✔	Half penetrated-environmental cylinder (1)	TF-I
			Multiple tracts of ingestive cavity			Multi-penetrated-environmental cylinders (2)
			A full tract of ingestive cavity			A full penetrated-environmental cylinder (3)
		Size	Small	✔	✔	Less space for subsystem development (4)
			Large			More space for subsystem development (5)
	Zoomastigina	Structure	Half tract of ingestive cavity	✔	✔	Half penetrated-environmental cylinder (1)	TF-I
			Multiple tracts of ingestive cavity			Multi-penetrated-environmental cylinders (2)
			A full tract of ingestive cavity			A full penetrated-environmental cylinder (3)
		Size	Small	✔	✔	Less space for subsystem development (4)
			Large			More space for subsystem development (5)
	Sarcodina	Structure	Half tract of ingestive cavity	✔	✔	Half penetrated-environmental cylinder (1)	TF-I
			Multiple tracts of ingestive cavity			Multi-penetrated-environmental cylinders (2)
			A full tract of ingestive cavity			A full penetrated-environmental cylinder (3)
		Size	Small	✔	✔	Less space for subsystem development (4)
			Large			More space for subsystem development (5)
	Ciliophora	Structure	Half tract of ingestive cavity	✔	✔	Half penetrated-environmental cylinder (1)	TF-I
			Multiple tracts of ingestive cavity			Multi-penetrated-environmental cylinders (2)
			A full tract of ingestive cavity			A full penetrated-environmental cylinder (3)
		Size	Small	✔	✔	Less space for subsystem development (4)
			Large			More space for subsystem development (5)
Metazoa	Mesozoa	Structure	Half tract of ingestive cavity	✔	✔	Half penetrated-environmental cylinder (1)	TF-II
			Multiple tracts of ingestive cavity			Multi-penetrated-environmental cylinders (2)
			A full tract of ingestive cavity			A full penetrated-environmental cylinder (3)
		Size	Small	✔	✔	Less space for subsystem development (4)
			Large			More space for subsystem development (5)
	Porifera	Structure	Half tract of Ingestive cavity			Half penetrated-environmental cylinder (1)	TF-I
			Multiple tracts of ingestive cavity	✔	✔	Multi-penetrated-environmental cylinders (2)
			A full tract of ingestive cavity			A full penetrated-environmental cylinder (3)
		Size	Small			Less space for subsystem development (4)
			Large	✔	✔	More space for subsystem development (5)
	Archaeocyatha	Structure	Half tract of Ingestive cavity			Half penetrated-environmental cylinder (1)	TF-I
			Multiple tracts of ingestive cavity	✔	✔	Multi-penetrated-environmental cylinders (2)
			A full tract of ingestive cavity			A full penetrated-environmental cylinder (3)
		Size	Small			Less space for subsystem development (4)
			Large	✔	✔	More space for subsystem development (5)
	Cnidaria	Structure	Half tract of ingestive cavity	✔	✔	Half penetrated-environmental cylinder (1)	CC
			Multiple tracts of ingestive cavity			Multi-penetrated-environmental cylinders (2)
			A full tract of ingestive cavity			A full penetrated-environmental cylinder (3)
		Size	Small		✔	Less space for subsystem development (4)
			Large	✔		More space for subsystem development (5)
	Ctenophora	Structure	Half tract of ingestive cavity			Half penetrated-environmental cylinder (1)	CC
			Multiple tracts of ingestive cavity			Multi-penetrated-environmental cylinders (2)
			A full tract of ingestive cavity	✔	✔	A full penetrated-environmental cylinder (3)
		Size	Small			Less space for subsystem development (4)
			Large	✔	✔	More space for subsystem development (5)
	Platyhelminthes	Structure	Half tract of ingestive cavity	✔	✔	Half penetrated-environmental cylinder (1)	CC
			Multiple tracts of ingestive cavity			Multi-penetrated-environmental cylinders (2)
			A full tract of ingestive cavity			A full penetrated-environmental cylinder (3)
		Size	Small		✔	Less space for subsystem development (4)
			Large	✔		More space for subsystem development (5)
	Nemertea	Structure	Half tract of ingestive cavity			Half penetrated-environmental cylinder (1)	CC
			Multiple tracts of ingestive cavity			Multi-penetrated-environmental cylinders (2)
			A full tract of ingestive cavity	✔	✔	A full penetrated-environmental cylinder (3)
		Size	Small			Less space for subsystem development (4)
			Large	✔	✔	More space for subsystem development (5)
	Acanthocephala	Structure	Half tract of ingestive cavity	N/A	N/A	Half penetrated-environmental cylinder (1)	CD
			Multiple tracts of ingestive cavity	N/A	N/A	Multi-penetrated-environmental cylinders (2)
			A full tract of ingestive cavity	N/A	N/A	A full penetrated-environmental cylinder (3)
		Size	Small			Less space for subsystem development (4)
			Large	✔	✔	More space for subsystem development (5)
	Aschelminthes	Structure	Half tract of ingestive cavity			Half penetrated-environmental cylinder (1)	CC
			Multiple tracts of ingestive cavity			Multi-penetrated-environmental cylinders (2)
			A full tract of ingestive cavity	✔	✔	A full penetrated-environmental cylinder (3)
		Size	Small			Less space for subsystem development (4)
			Large	✔	✔	More space for subsystem development (5)
	Entoprocta	Structure	Half tract of ingestive cavity			Half penetrated-environmental cylinder (1)	CC
			Multiple tracts of ingestive cavity			Multi-penetrated-environmental cylinders (2)
			A full tract of ingestive cavity	✔	✔	A full penetrated-environmental cylinder (3)
		Size	Small			Less space for subsystem development (4)
			Large	✔	✔	More space for subsystem development (5)
	Bryozoa	Structure	Half tract of ingestive cavity			Half penetrated-environmental cylinder (1)	CC
			Multiple tracts of ingestive cavity			Multi-penetrated-environmental cylinders (2)
			A full tract of ingestive cavity	✔	✔	A full penetrated-environmental cylinder (3)
		Size	Small			Less space for subsystem development (4)
			Large	✔	✔	More space for subsystem development (5)
	Brachiopoda	Structure	Half tract of ingestive cavity	✔	✔	Half penetrated-environmental cylinder (1)	CC
			Multiple tracts of ingestive cavity			Multi-penetrated-environmental cylinders (2)
			A full tract of ingestive cavity			A full penetrated-environmental cylinder (3)
		Size	Small		✔	Less space for subsystem development (4)
			Large	✔		More space for subsystem development (5)
	Phoronida	Structure	Half tract of ingestive cavity			Half penetrated-environmental cylinder (1)	CC
			Multiple tracts of ingestive cavity			Multi-penetrated-environmental cylinders (2)
			A full tract of ingestive cavity	✔	✔	A full penetrated-environmental cylinder (3)
		Size	Small			Less space for subsystem development (4)
			Large	✔	✔	More space for subsystem development (5)
	Mollusca	Structure	Half tract of ingestive cavity			Half penetrated-environmental cylinder (1)	CC
			Multiple tracts of ingestive cavity			Multi-penetrated-environmental cylinders (2)
			A full tract of ingestive cavity	✔	✔	A full penetrated-environmental cylinder (3)
		Size	Small			Less space for subsystem development (4)
			Large	✔	✔	More space for subsystem development (5)
	Sipunculoidea	Structure	Half tract of ingestive cavity			Half penetrated-environmental cylinder (1)	CC
			Multiple tracts of ingestive cavity			Multi-penetrated-environmental cylinders (2)
			A full tract of ingestive cavity	✔	✔	A full penetrated-environmental cylinder (3)
		Size	Small			Less space for subsystem development (4)
			Large	✔	✔	More space for subsystem development (5)
	Echiuroidea	Structure	Half tract of ingestive cavity			Half penetrated-environmental cylinder (1)	CC
			Multiple tracts of ingestive cavity			Multi-penetrated-environmental cylinders (2)
			A full tract of ingestive cavity	✔	✔	A full penetrated-environmental cylinder (3)
		Size	Small			Less space for subsystem development (4)
			Large	✔	✔	More space for subsystem development (5)
	Annelida	Structure	Half tract of ingestive cavity			Half penetrated-environmental cylinder (1)	CC
			Multiple tracts of ingestive cavity			Multi-penetrated-environmental cylinders (2)
			A full tract of ingestive cavity	✔	✔	A full penetrated-environmental cylinder (3)
		Size	Small			Less space for subsystem development (4)
			Large	✔	✔	More space for subsystem development (5)
	Arthropoda	Structure	Half tract of ingestive cavity			Half penetrated-environmental cylinder (1)	CC
			Multiple tracts of ingestive cavity			Multi-penetrated-environmental cylinders (2)
			A full tract of ingestive cavity	✔	✔	A full penetrated-environmental cylinder (3)
		Size	Small			Less space for subsystem development (4)
			Large	✔	✔	More space for subsystem development (5)
	Brachiata	Structure	Half tract of ingestive cavity			Half penetrated-environmental cylinder (1)	CC
			Multiple tracts of ingestive cavity			Multi-penetrated-environmental cylinders (2)
			A full tract of ingestive cavity	✔	✔	A full penetrated-environmental cylinder (3)
		Size	Small			Less space for subsystem development (4)
			Large	✔	✔	More space for subsystem development (5)
	Chaetognatha	Structure	Half tract of ingestive cavity			Half penetrated-environmental cylinder (1)	CC
			Multiple tracts of ingestive cavity			Multi-penetrated-environmental cylinders (2)
			A full tract of ingestive cavity	✔	✔	A full penetrated-environmental cylinder (3)
		Size	Small			Less space for subsystem development (4)
			Large	✔	✔	More space for subsystem development (5)
	Echinodermata	Structure	Half tract of ingestive cavity			Half penetrated-environmental cylinder (1)	CC
			Multiple tracts of ingestive cavity			Multi-penetrated-environmental cylinders (2)
			A full tract of ingestive cavity	✔	✔	A full penetrated-environmental cylinder (3)
		Size	Small			Less space for subsystem development (4)
			Large	✔	✔	More space for subsystem development (5)
	Hemichordata	Structure	Half tract of ingestive cavity			Half penetrated-environmental cylinder (1)	CC
			Multiple tracts of ingestive cavity			Multi-penetrated-environmental cylinders (2)
			A full tract of ingestive cavity	✔	✔	A full penetrated-environmental cylinder (3)
		Size	Small			Less space for subsystem development (4)
			Large	✔	✔	More space for subsystem development (5)
	Chordata	Structure	Half tract of ingestive cavity			Half penetrated-environmental cylinder (1)	CC
			Multiple tracts of ingestive cavity			Multi-penetrated-environmental cylinders (2)
			A full tract of ingestive cavity	✔	✔	A full penetrated-environmental cylinder (3)
		Size	Small			Less space for subsystem development (4)
			Large	✔	✔	More space for subsystem development (5)
Total	27	Structure	Half tract of ingestive cavity	9	9	Half penetrated-environmental cylinder (1)	27
			Multiple tracts of ingestive cavity	2	2	Multi-penetrated-environmental cylinders (2)
			A full tract of ingestive cavity	16	16	A full penetrated-environmental cylinder (3)
	28	Size	Small	6	9	Less space for subsystem development (4)	28
			Large	22	19	More space for subsystem development (5)
